# Communicating Regulatory High Throughput Sequencing Data Using BioCompute Objects

**DOI:** 10.1101/2020.12.07.415059

**Authors:** Charles Hadley S. King, Jonathon Keeney, Nuria Guimera, Souvik Das, Brian Fochtman, Mark O Walderhaug, Sneh Talwar, Janisha Patel, Raja Mazumder, Eric Donaldson

## Abstract

For regulatory submissions of next generation sequencing (NGS) data it is vital for the analysis workflow to be robust, reproducible, and understandable. This project demonstrates that the use of the IEEE 2791-2020 Standard, (BioCompute objects [BCO]) enables complete and concise communication of NGS data analysis results. One arm of a clinical trial was replicated using synthetically generated data made to resemble real biological data. Two separate, independent analyses were then carried out using BCOs as the tool for communication of analysis: one to simulate a pharmaceutical regulatory submission to the FDA, and another to simulate the FDA review. The two results were compared and tabulated for concordance analysis: of the 118 simulated patient samples generated, the final results of 117 (99.15%) were in agreement. This high concordance rate demonstrates the ability of a BCO, when a verification kit is included, to effectively capture and clearly communicate NGS analyses within regulatory submissions. BCO promotes transparency and induces reproducibility, thereby reinforcing trust in the regulatory submission process.
