## Supplementary Files for "Communicating Regulatory High Throughput Sequencing Data Using BioCompute Objects"

### Sheet: Analysis_comparison
USUBJID	NGSPL	VISIT	AAPOS	TCOV	AAREF	AASUB	VCOV	AAFREQ	SUB		HCV_Pro			SAMPLE_ID	SUB	VCOV	TCOV	AAFREQ	TARGET	AA_POS
P0641M00003	na	W9	168	5109	D	A	1100	0.22	D168A		NS3			P0641M00003	D168A	1078	5104	0.21	NS3	168		Agree
P0641M00003	na	W9	168	5109	D	Y	2833	0.55	D168Y		NS3			P0641M00003	D168Y	2855	5104	0.56	NS3	168		Agree
P0641M00003	na	W9	28	5050	M	S	140	0.03	M28S		NS5A			P0641M00003	M28S	138	5131	0.03	NS5A	28		Agree
P0641M00003	na	W9	28	5050	M	T	3578	0.71	M28T		NS5A			P0641M00003	M28T	3661	5131	0.71	NS5A	28		Agree
P0641M00003	na	W9	30	5142	Q	R	884	0.17	Q30R		NS5A			P0641M00003	Q30R	879	5137	0.17	NS5A	30		Agree
P0641M00003	na	W9	316						316		NS5B			P0641M00003	C316N	245	5063	0.05	NS5B	316		Disagree
P0641M00003	na	W9	414	5096	M	T	2125	0.42	M414T		NS5B			P0641M00003	M414T	2165	5089	0.43	NS5B	414		Agree
P0641M00003	na	W9	556						556		NS5B			P0641M00003	S556G	140	4539	0.03	NS5B	556		Disagree
P0641M00004	na	W9	168	5027	D	A	1067	0.21	D168A		NS3			P0641M00004	D168A	1048	5008	0.21	NS3	168		Agree
P0641M00004	na	W9	168	5027	D	Y	2830	0.56	D168Y		NS3			P0641M00004	D168Y	2836	5008	0.57	NS3	168		Agree
P0641M00004	na	W9	28	5083	M	S	150	0.03	M28S		NS5A			P0641M00004	M28S	149	5145	0.03	NS5A	28		Agree
P0641M00004	na	W9	28	5083	M	T	3603	0.71	M28T		NS5A			P0641M00004	M28T	3666	5145	0.71	NS5A	28		Agree
P0641M00004	na	W9	30	5158	Q	R	912	0.18	Q30R		NS5A			P0641M00004	Q30R	905	5151	0.18	NS5A	30		Agree
P0641M00004	na	W9	316	5031	C	N	255	0.05	C316N		NS5B			P0641M00004	C316N	249	5025	0.05	NS5B	316		Agree
P0641M00004	na	W9	414	5012	M	T	2188	0.44	M414T		NS5B			P0641M00004	M414T	2242	5066	0.44	NS5B	414		Agree
P0641M00004	na	W9	556	4706	S	G	128	0.03	S556G		NS5B			P0641M00004	S556G	128	4706	0.03	NS5B	556		Agree
P0641M00005	na	W9	168	5018	D	A	1069	0.21	D168A		NS3			P0641M00005	D168A	1050	5005	0.21	NS3	168		Agree
P0641M00005	na	W9	168	5018	D	Y	2844	0.57	D168Y		NS3			P0641M00005	D168Y	2862	5005	0.57	NS3	168		Agree
P0641M00005	na	W9	28	5089	M	S	167	0.03	M28S		NS5A			P0641M00005	M28S	166	5144	0.03	NS5A	28		Agree
P0641M00005	na	W9	28	5089	M	T	3527	0.69	M28T		NS5A			P0641M00005	M28T	3583	5144	0.7	NS5A	28		Agree
P0641M00005	na	W9	30	5140	Q	R	934	0.18	Q30R		NS5A			P0641M00005	Q30R	929	5135	0.18	NS5A	30		Agree
P0641M00005	na	W9	316	5054	C	N	273	0.05	C316N		NS5B			P0641M00005	C316N	265	5046	0.05	NS5B	316		Agree
P0641M00005	na	W9	414	5150	M	T	2235	0.43	M414T		NS5B			P0641M00005	M414T	2279	5194	0.44	NS5B	414		Agree
P0641M00005	na	W9	556	4606	S	G	138	0.03	S556G		NS5B			P0641M00005	S556G	135	4603	0.03	NS5B	556		Agree
P0641M00006	na	W9	168	5075	D	A	1091	0.21	D168A		NS3			P0641M00006	D168A	1073	5061	0.21	NS3	168		Agree
P0641M00006	na	W9	168	5075	D	Y	2855	0.56	D168Y		NS3			P0641M00006	D168Y	2869	5061	0.57	NS3	168		Agree
P0641M00006	na	W9	28	4879	M	S	140	0.03	M28S		NS5A			P0641M00006	M28S	140	4966	0.03	NS5A	28		Agree
P0641M00006	na	W9	28	4879	M	T	3471	0.71	M28T		NS5A			P0641M00006	M28T	3558	4966	0.72	NS5A	28		Agree
P0641M00006	na	W9	30	4922	Q	R	866	0.18	Q30R		NS5A			P0641M00006	Q30R	860	4916	0.17	NS5A	30		Agree
P0641M00006	na	W9	316	5086	C	N	323	0.06	C316N		NS5B			P0641M00006	C316N	313	5076	0.06	NS5B	316		Agree
P0641M00006	na	W9	414	4941	M	T	2161	0.44	M414T		NS5B			P0641M00006	M414T	2210	4990	0.44	NS5B	414		Agree
P0641M00006	na	W9	556	4748	S	G	143	0.03	S556G		NS5B			P0641M00006	S556G	143	4748	0.03	NS5B	556		Agree
P0641M00007	na	W9	168	4962	D	A	1133	0.23	D168A		NS3			P0641M00007	D168A	1103	4941	0.22	NS3	168		Agree
P0641M00007	na	W9	168	4962	D	Y	2784	0.56	D168Y		NS3			P0641M00007	D168Y	2796	4941	0.57	NS3	168		Agree
P0641M00007	na	W9	28	5071	M	S	157	0.03	M28S		NS5A			P0641M00007	M28S	157	5143	0.03	NS5A	28		Agree
P0641M00007	na	W9	28	5071	M	T	3583	0.71	M28T		NS5A			P0641M00007	M28T	3655	5143	0.71	NS5A	28		Agree
P0641M00007	na	W9	30	5141	Q	R	933	0.18	Q30R		NS5A			P0641M00007	Q30R	928	5136	0.18	NS5A	30		Agree
P0641M00007	na	W9	316	5062	C	N	310	0.06	C316N		NS5B			P0641M00007	C316N	309	5061	0.06	NS5B	316		Agree
P0641M00007	na	W9	414	5150	M	T	2235	0.43	M414T		NS5B			P0641M00007	M414T	2279	5194	0.44	NS5B	414		Agree
P0641M00007	na	W9	556	4793	S	G	146	0.03	S556G		NS5B			P0641M00007	S556G	144	4791	0.03	NS5B	556		Agree
P0641M00008	na	W9	168	5011	D	A	1078	0.22	D168A		NS3			P0641M00008	D168A	1057	4999	0.21	NS3	168		Agree
P0641M00008	na	W9	168	5011	D	Y	2863	0.57	D168Y		NS3			P0641M00008	D168Y	2881	4999	0.58	NS3	168		Agree
P0641M00008	na	W9	28	5012	M	S	157	0.03	M28S		NS5A			P0641M00008	M28S	157	5065	0.03	NS5A	28		Agree
P0641M00008	na	W9	28	5012	M	T	3553	0.71	M28T		NS5A			P0641M00008	M28T	3606	5065	0.71	NS5A	28		Agree
P0641M00008	na	W9	30	5068	Q	R	906	0.18	Q30R		NS5A			P0641M00008	Q30R	903	5065	0.18	NS5A	30		Agree
P0641M00008	na	W9	316	5187	C	N	308	0.06	C316N		NS5B			P0641M00008	C316N	302	5181	0.06	NS5B	316		Agree
P0641M00008	na	W9	414	5131	M	T	2176	0.42	M414T		NS5B			P0641M00008	M414T	2222	5177	0.43	NS5B	414		Agree
P0641M00008	na	W9	556	4620	S	G	145	0.03	S556G		NS5B			P0641M00008	S556G	145	4620	0.03	NS5B	556		Agree
P0641M00009	na	W9	168	5056	D	A	1115	0.22	D168A		NS3			P0641M00009	D168A	1090	5045	0.22	NS3	168		Agree
P0641M00009	na	W9	168	5056	D	Y	2826	0.56	D168Y		NS3			P0641M00009	D168Y	2845	5045	0.56	NS3	168		Agree
P0641M00009	na	W9	28	5049	M	S	144	0.03	M28S		NS5A			P0641M00009	M28S	144	5141	0.03	NS5A	28		Agree
P0641M00009	na	W9	28	5049	M	T	3556	0.7	M28T		NS5A			P0641M00009	M28T	3648	5141	0.71	NS5A	28		Agree
P0641M00009	na	W9	30	5097	Q	R	925	0.18	Q30R		NS5A			P0641M00009	Q30R	920	5092	0.18	NS5A	30		Agree
P0641M00009	na	W9	316	5099	C	N	310	0.06	C316N		NS5B			P0641M00009	C316N	299	5088	0.06	NS5B	316		Agree
P0641M00009	na	W9	414	5099	M	T	2213	0.43	M414T		NS5B			P0641M00009	M414T	2258	5144	0.44	NS5B	414		Agree
P0641M00009	na	W9	556	4657	S	G	155	0.03	S556G		NS5B			P0641M00009	S556G	153	4655	0.03	NS5B	556		Agree
P0641M00010	na	W9	168	5009	D	A	1097	0.22	D168A		NS3			P0641M00010	D168A	1072	4993	0.21	NS3	168		Agree
P0641M00010	na	W9	168	5009	D	Y	2763	0.55	D168Y		NS3			P0641M00010	D168Y	2784	4993	0.56	NS3	168		Agree
P0641M00010	na	W9	28	5074	M	S	152	0.03	M28S		NS5A			P0641M00010	M28S	152	5133	0.03	NS5A	28		Agree
P0641M00010	na	W9	28	5074	M	T	3541	0.7	M28T		NS5A			P0641M00010	M28T	3600	5133	0.7	NS5A	28		Agree
P0641M00010	na	W9	30	5088	Q	R	955	0.19	Q30R		NS5A			P0641M00010	Q30R	950	5083	0.19	NS5A	30		Agree
P0641M00010	na	W9	316	5067	C	N	302	0.06	C316N		NS5B			P0641M00010	C316N	290	5055	0.06	NS5B	316		Agree
P0641M00010	na	W9	414	4956	M	T	2128	0.43	M414T		NS5B			P0641M00010	M414T	2184	5012	0.44	NS5B	414		Agree
P0641M00010	na	W9	556	4659	S	G	142	0.03	S556G		NS5B			P0641M00010	S556G	141	4658	0.03	NS5B	556		Agree
P0641M00011	na	W9	168	4983	D	A	1072	0.22	D168A		NS3			P0641M00011	D168A	1052	4967	0.21	NS3	168		Agree
P0641M00011	na	W9	168	4983	D	Y	2792	0.56	D168Y		NS3			P0641M00011	D168Y	2803	4967	0.56	NS3	168		Agree
P0641M00011	na	W9	28	4971	M	S	131	0.03	M28S		NS5A			P0641M00011	M28S	130	5039	0.03	NS5A	28		Agree
P0641M00011	na	W9	28	4971	M	T	3504	0.7	M28T		NS5A			P0641M00011	M28T	3573	5039	0.71	NS5A	28		Agree
P0641M00011	na	W9	30	5019	Q	R	878	0.17	Q30R		NS5A			P0641M00011	Q30R	871	5012	0.17	NS5A	30		Agree
P0641M00011	na	W9	316	5008	C	N	321	0.06	C316N		NS5B			P0641M00011	C316N	314	5001	0.06	NS5B	316		Agree
P0641M00011	na	W9	414	5078	M	T	2200	0.43	M414T		NS5B			P0641M00011	M414T	2232	5110	0.44	NS5B	414		Agree
P0641M00011	na	W9	556	4688	S	G	148	0.03	S556G		NS5B			P0641M00011	S556G	148	4688	0.03	NS5B	556		Agree
P0641M00012	na	W9	168	5004	D	A	1077	0.22	D168A		NS3			P0641M00012	D168A	1058	5007	0.21	NS3	168		Agree
P0641M00012	na	W9	168	5004	D	Y	2830	0.57	D168Y		NS3			P0641M00012	D168Y	2858	5007	0.57	NS3	168		Agree
P0641M00012	na	W9	28	4931	M	S	145	0.03	M28S		NS5A			P0641M00012	M28S	145	4996	0.03	NS5A	28		Agree
P0641M00012	na	W9	28	4931	M	T	3477	0.71	M28T		NS5A			P0641M00012	M28T	3542	4996	0.71	NS5A	28		Agree
P0641M00012	na	W9	30	4990	Q	R	901	0.18	Q30R		NS5A			P0641M00012	Q30R	893	4982	0.18	NS5A	30		Agree
P0641M00012	na	W9	316	5081	C	N	315	0.06	C316N		NS5B			P0641M00012	C316N	304	5070	0.06	NS5B	316		Agree
P0641M00012	na	W9	414	5158	M	T	2240	0.43	M414T		NS5B			P0641M00012	M414T	2278	5196	0.44	NS5B	414		Agree
P0641M00012	na	W9	556	4745	S	G	154	0.03	S556G		NS5B			P0641M00012	S556G	151	4742	0.03	NS5B	556		Agree
P0641M00013	na	W9	168	5087	D	A	1092	0.21	D168A		NS3			P0641M00013	D168A	1077	5076	0.21	NS3	168		Agree
P0641M00013	na	W9	168	5087	D	Y	2846	0.56	D168Y		NS3			P0641M00013	D168Y	2862	5076	0.56	NS3	168		Agree
P0641M00013	na	W9	28	4979	M	S	122	0.02	M28S		NS5A			P0641M00013	M28S	122	5054	0.02	NS5A	28		Agree
P0641M00013	na	W9	28	4979	M	T	3569	0.72	M28T		NS5A			P0641M00013	M28T	3644	5054	0.72	NS5A	28		Agree
P0641M00013	na	W9	30	5053	Q	R	872	0.17	Q30R		NS5A			P0641M00013	Q30R	866	5047	0.17	NS5A	30		Agree
P0641M00013	na	W9	316	5074	C	N	286	0.06	C316N		NS5B			P0641M00013	C316N	281	5069	0.06	NS5B	316		Agree
P0641M00013	na	W9	414	5123	M	T	2245	0.44	M414T		NS5B			P0641M00013	M414T	2292	5170	0.44	NS5B	414		Agree
P0641M00013	na	W9	556	4687	S	G	137	0.03	S556G		NS5B			P0641M00013	S556G	137	4687	0.03	NS5B	556		Agree
P0641M00014	na	W9	168	5020	D	A	1108	0.22	D168A		NS3			P0641M00014	D168A	1085	5010	0.22	NS3	168		Agree
P0641M00014	na	W9	168	5020	D	Y	2822	0.56	D168Y		NS3			P0641M00014	D168Y	2842	5010	0.57	NS3	168		Agree
P0641M00014	na	W9	28	4863	M	S	149	0.03	M28S		NS5A			P0641M00014	M28S	148	4932	0.03	NS5A	28		Agree
P0641M00014	na	W9	28	4863	M	T	3449	0.71	M28T		NS5A			P0641M00014	M28T	3519	4932	0.71	NS5A	28		Agree
P0641M00014	na	W9	30	4915	Q	R	863	0.18	Q30R		NS5A			P0641M00014	Q30R	859	4911	0.17	NS5A	30		Agree
P0641M00014	na	W9	316	5085	C	N	302	0.06	C316N		NS5B			P0641M00014	C316N	299	5082	0.06	NS5B	316		Agree
P0641M00014	na	W9	414	5107	M	T	2264	0.44	M414T		NS5B			P0641M00014	M414T	2306	5149	0.45	NS5B	414		Agree
P0641M00014	na	W9	556	4677	S	G	126	0.03	S556G		NS5B			P0641M00014	S556G	126	4677	0.03	NS5B	556		Agree
P0641M00015	na	W9	168	4973	D	A	1094	0.22	D168A		NS3			P0641M00015	D168A	1072	4976	0.22	NS3	168		Agree
P0641M00015	na	W9	168	4973	D	Y	2790	0.56	D168Y		NS3			P0641M00015	D168Y	2819	4976	0.57	NS3	168		Agree
P0641M00015	na	W9	28	5016	M	S	162	0.03	M28S		NS5A			P0641M00015	M28S	160	5102	0.03	NS5A	28		Agree
P0641M00015	na	W9	28	5016	M	T	3535	0.7	M28T		NS5A			P0641M00015	M28T	3623	5102	0.71	NS5A	28		Agree
P0641M00015	na	W9	30	5090	Q	R	876	0.17	Q30R		NS5A			P0641M00015	Q30R	873	5087	0.17	NS5A	30		Agree
P0641M00015	na	W9	316	5130	C	N	284	0.06	C316N		NS5B			P0641M00015	C316N	276	5122	0.05	NS5B	316		Agree
P0641M00015	na	W9	414	5054	M	T	2193	0.43	M414T		NS5B			P0641M00015	M414T	2235	5096	0.44	NS5B	414		Agree
P0641M00015	na	W9	556	4659	S	G	139	0.03	S556G		NS5B			P0641M00015	S556G	139	4659	0.03	NS5B	556		Agree
P0641M00016	na	W9	168	5047	D	A	1149	0.23	D168A		NS3			P0641M00016	D168A	1127	5040	0.22	NS3	168		Agree
P0641M00016	na	W9	168	5047	D	Y	2776	0.55	D168Y		NS3			P0641M00016	D168Y	2799	5040	0.56	NS3	168		Agree
P0641M00016	na	W9	28	4994	M	S	155	0.03	M28S		NS5A			P0641M00016	M28S	154	5063	0.03	NS5A	28		Agree
P0641M00016	na	W9	28	4994	M	T	3532	0.71	M28T		NS5A			P0641M00016	M28T	3602	5063	0.71	NS5A	28		Agree
P0641M00016	na	W9	30	5063	Q	R	872	0.17	Q30R		NS5A			P0641M00016	Q30R	870	5061	0.17	NS5A	30		Agree
P0641M00016	na	W9	316	5067	C	N	276	0.05	C316N		NS5B			P0641M00016	C316N	267	5058	0.05	NS5B	316		Agree
P0641M00016	na	W9	414	5072	M	T	2228	0.44	M414T		NS5B			P0641M00016	M414T	2265	5109	0.44	NS5B	414		Agree
P0641M00016	na	W9	556	4644	S	G	130	0.03	S556G		NS5B			P0641M00016	S556G	129	4643	0.03	NS5B	556		Agree
P0641M00017	na	W9	168	5018	D	A	1102	0.22	D168A		NS3			P0641M00017	D168A	1080	5005	0.22	NS3	168		Agree
P0641M00017	na	W9	168	5018	D	Y	2794	0.56	D168Y		NS3			P0641M00017	D168Y	2811	5005	0.56	NS3	168		Agree
P0641M00017	na	W9	28	5085	M	S	142	0.03	M28S		NS5A			P0641M00017	M28S	142	5150	0.03	NS5A	28		Agree
P0641M00017	na	W9	28	5085	M	T	3580	0.7	M28T		NS5A			P0641M00017	M28T	3645	5150	0.71	NS5A	28		Agree
P0641M00017	na	W9	30	5160	Q	R	920	0.18	Q30R		NS5A			P0641M00017	Q30R	914	5154	0.18	NS5A	30		Agree
P0641M00017	na	W9	316	5088	C	N	306	0.06	C316N		NS5B			P0641M00017	C316N	301	5083	0.06	NS5B	316		Agree
P0641M00017	na	W9	414	5012	M	T	2128	0.42	M414T		NS5B			P0641M00017	M414T	2178	5062	0.43	NS5B	414		Agree
P0641M00017	na	W9	556	4738	S	G	167	0.04	S556G		NS5B			P0641M00017	S556G	165	4736	0.03	NS5B	556		Agree
P0641M00018	na	W9	168	5232	D	A	1135	0.22	D168A		NS3			P0641M00018	D168A	1117	5224	0.21	NS3	168		Agree
P0641M00018	na	W9	168	5232	D	Y	2917	0.56	D168Y		NS3			P0641M00018	D168Y	2933	5224	0.56	NS3	168		Agree
P0641M00018	na	W9	28	5036	M	S	148	0.03	M28S		NS5A			P0641M00018	M28S	148	5094	0.03	NS5A	28		Agree
P0641M00018	na	W9	28	5036	M	T	3571	0.71	M28T		NS5A			P0641M00018	M28T	3629	5094	0.71	NS5A	28		Agree
P0641M00018	na	W9	30	5109	Q	R	884	0.17	Q30R		NS5A			P0641M00018	Q30R	881	5106	0.17	NS5A	30		Agree
P0641M00018	na	W9	316	5095	C	N	340	0.07	C316N		NS5B			P0641M00018	C316N	335	5090	0.07	NS5B	316		Agree
P0641M00018	na	W9	414	5012	M	T	2174	0.43	M414T		NS5B			P0641M00018	M414T	2215	5053	0.44	NS5B	414		Agree
P0641M00018	na	W9	556	4686	S	G	137	0.03	S556G		NS5B			P0641M00018	S556G	137	4686	0.03	NS5B	556		Agree
P0641M00019	na	W9	168	5032	D	A	1064	0.21	D168A		NS3			P0641M00019	D168A	1043	5026	0.21	NS3	168		Agree
P0641M00019	na	W9	168	5032	D	Y	2870	0.57	D168Y		NS3			P0641M00019	D168Y	2890	5026	0.58	NS3	168		Agree
P0641M00019	na	W9	28	5162	M	S	144	0.03	M28S		NS5A			P0641M00019	M28S	142	5239	0.03	NS5A	28		Agree
P0641M00019	na	W9	28	5162	M	T	3642	0.71	M28T		NS5A			P0641M00019	M28T	3721	5239	0.71	NS5A	28		Agree
P0641M00019	na	W9	30	5220	Q	R	931	0.18	Q30R		NS5A			P0641M00019	Q30R	928	5217	0.18	NS5A	30		Agree
P0641M00019	na	W9	316	5122	C	N	277	0.05	C316N		NS5B			P0641M00019	C316N	269	5114	0.05	NS5B	316		Agree
P0641M00019	na	W9	414	4991	M	T	2141	0.43	M414T		NS5B			P0641M00019	M414T	2190	5040	0.43	NS5B	414		Agree
P0641M00019	na	W9	556	4732	S	G	145	0.03	S556G		NS5B			P0641M00019	S556G	145	4732	0.03	NS5B	556		Agree
P0641M00020	na	W9	168	5121	D	A	1085	0.21	D168A		NS3			P0641M00020	D168A	1063	5116	0.21	NS3	168		Agree
P0641M00020	na	W9	168	5121	D	Y	2912	0.57	D168Y		NS3			P0641M00020	D168Y	2935	5116	0.57	NS3	168		Agree
P0641M00020	na	W9	28	5041	M	S	172	0.03	M28S		NS5A			P0641M00020	M28S	172	5120	0.03	NS5A	28		Agree
P0641M00020	na	W9	28	5041	M	T	3533	0.7	M28T		NS5A			P0641M00020	M28T	3612	5120	0.71	NS5A	28		Agree
P0641M00020	na	W9	30	5112	Q	R	901	0.18	Q30R		NS5A			P0641M00020	Q30R	892	5103	0.17	NS5A	30		Agree
P0641M00020	na	W9	316	5109	C	N	281	0.06	C316N		NS5B			P0641M00020	C316N	278	5106	0.05	NS5B	316		Agree
P0641M00020	na	W9	414	5259	M	T	2265	0.43	M414T		NS5B			P0641M00020	M414T	2308	5302	0.44	NS5B	414		Agree
P0641M00020	na	W9	556	4674	S	G	143	0.03	S556G		NS5B			P0641M00020	S556G	142	4673	0.03	NS5B	556		Agree
P0641M00021	na	W9	168	5089	D	A	1124	0.22	D168A		NS3			P0641M00021	D168A	1101	5084	0.22	NS3	168		Agree
P0641M00021	na	W9	168	5089	D	Y	2885	0.57	D168Y		NS3			P0641M00021	D168Y	2909	5084	0.57	NS3	168		Agree
P0641M00021	na	W9	28	5105	M	S	135	0.03	M28S		NS5A			P0641M00021	M28S	134	5170	0.03	NS5A	28		Agree
P0641M00021	na	W9	28	5105	M	T	3587	0.7	M28T		NS5A			P0641M00021	M28T	3653	5170	0.71	NS5A	28		Agree
P0641M00021	na	W9	30	5198	Q	R	950	0.18	Q30R		NS5A			P0641M00021	Q30R	943	5191	0.18	NS5A	30		Agree
P0641M00021	na	W9	316	5131	C	N	273	0.05	C316N		NS5B			P0641M00021	C316N	269	5127	0.05	NS5B	316		Agree
P0641M00021	na	W9	414	5161	M	T	2260	0.44	M414T		NS5B			P0641M00021	M414T	2305	5206	0.44	NS5B	414		Agree
P0641M00021	na	W9	556	4659	S	G	139	0.03	S556G		NS5B			P0641M00021	S556G	139	4659	0.03	NS5B	556		Agree
P0641M00022	na	W9	168	4982	D	A	1130	0.23	D168A		NS3			P0641M00022	D168A	1114	4980	0.22	NS3	168		Agree
P0641M00022	na	W9	168	4982	D	Y	2804	0.56	D168Y		NS3			P0641M00022	D168Y	2825	4980	0.57	NS3	168		Agree
P0641M00022	na	W9	28	5094	M	S	139	0.03	M28S		NS5A			P0641M00022	M28S	138	5164	0.03	NS5A	28		Agree
P0641M00022	na	W9	28	5094	M	T	3597	0.71	M28T		NS5A			P0641M00022	M28T	3668	5164	0.71	NS5A	28		Agree
P0641M00022	na	W9	30	5159	Q	R	943	0.18	Q30R		NS5A			P0641M00022	Q30R	940	5156	0.18	NS5A	30		Agree
P0641M00022	na	W9	316	5038	C	N	264	0.05	C316N		NS5B			P0641M00022	C316N	254	5028	0.05	NS5B	316		Agree
P0641M00022	na	W9	414	5128	M	T	2252	0.44	M414T		NS5B			P0641M00022	M414T	2301	5177	0.44	NS5B	414		Agree
P0641M00022	na	W9	556	4554	S	G	106	0.02	S556G		NS5B			P0641M00022	S556G	106	4554	0.02	NS5B	556		Agree
P0641M00023	na	W9	168	5079	D	A	1143	0.23	D168A		NS3			P0641M00023	D168A	1122	5066	0.22	NS3	168		Agree
P0641M00023	na	W9	168	5079	D	Y	2805	0.55	D168Y		NS3			P0641M00023	D168Y	2820	5066	0.56	NS3	168		Agree
P0641M00023	na	W9	28	5073	M	S	151	0.03	M28S		NS5A			P0641M00023	M28S	151	5149	0.03	NS5A	28		Agree
P0641M00023	na	W9	28	5073	M	T	3573	0.7	M28T		NS5A			P0641M00023	M28T	3649	5149	0.71	NS5A	28		Agree
P0641M00023	na	W9	30	5117	Q	R	934	0.18	Q30R		NS5A			P0641M00023	Q30R	929	5112	0.18	NS5A	30		Agree
P0641M00023	na	W9	316	5167	C	N	281	0.05	C316N		NS5B			P0641M00023	C316N	271	5157	0.05	NS5B	316		Agree
P0641M00023	na	W9	414	5015	M	T	2146	0.43	M414T		NS5B			P0641M00023	M414T	2193	5062	0.43	NS5B	414		Agree
P0641M00023	na	W9	556	4786	S	G	140	0.03	S556G		NS5B			P0641M00023	S556G	139	4785	0.03	NS5B	556		Agree
P0641M00024	na	W9	168	5095	D	A	1145	0.22	D168A		NS3			P0641M00024	D168A	1123	5089	0.22	NS3	168		Agree
P0641M00024	na	W9	168	5095	D	Y	2813	0.55	D168Y		NS3			P0641M00024	D168Y	2835	5089	0.56	NS3	168		Agree
P0641M00024	na	W9	28	4997	M	S	143	0.03	M28S		NS5A			P0641M00024	M28S	141	5071	0.03	NS5A	28		Agree
P0641M00024	na	W9	28	4997	M	T	3564	0.71	M28T		NS5A			P0641M00024	M28T	3640	5071	0.72	NS5A	28		Agree
P0641M00024	na	W9	30	5066	Q	R	880	0.17	Q30R		NS5A			P0641M00024	Q30R	874	5060	0.17	NS5A	30		Agree
P0641M00024	na	W9	316	5215	C	N	286	0.05	C316N		NS5B			P0641M00024	C316N	280	5209	0.05	NS5B	316		Agree
P0641M00024	na	W9	414	5164	M	T	2351	0.46	M414T		NS5B			P0641M00024	M414T	2388	5201	0.46	NS5B	414		Agree
P0641M00024	na	W9	556	4678	S	G	120	0.03	S556G		NS5B			P0641M00024	S556G	120	4678	0.03	NS5B	556		Agree
P0641M00025	na	W9	168	5128	D	A	1108	0.22	D168A		NS3			P0641M00025	D168A	1077	5111	0.21	NS3	168		Agree
P0641M00025	na	W9	168	5128	D	Y	2894	0.56	D168Y		NS3			P0641M00025	D168Y	2913	5111	0.57	NS3	168		Agree
P0641M00025	na	W9	28	5124	M	S	154	0.03	M28S		NS5A			P0641M00025	M28S	153	5209	0.03	NS5A	28		Agree
P0641M00025	na	W9	28	5124	M	T	3611	0.7	M28T		NS5A			P0641M00025	M28T	3697	5209	0.71	NS5A	28		Agree
P0641M00025	na	W9	30	5174	Q	R	923	0.18	Q30R		NS5A			P0641M00025	Q30R	918	5169	0.18	NS5A	30		Agree
P0641M00025	na	W9	316	5078	C	N	300	0.06	C316N		NS5B			P0641M00025	C316N	292	5070	0.06	NS5B	316		Agree
P0641M00025	na	W9	414	5045	M	T	2198	0.44	M414T		NS5B			P0641M00025	M414T	2258	5105	0.44	NS5B	414		Agree
P0641M00025	na	W9	556	4856	S	G	148	0.03	S556G		NS5B			P0641M00025	S556G	147	4855	0.03	NS5B	556		Agree
P0641M00026	na	W9	168	5057	D	A	1059	0.21	D168A		NS3			P0641M00026	D168A	1039	5040	0.21	NS3	168		Agree
P0641M00026	na	W9	168	5057	D	Y	2851	0.56	D168Y		NS3			P0641M00026	D168Y	2862	5040	0.57	NS3	168		Agree
P0641M00026	na	W9	28	4947	M	S	148	0.03	M28S		NS5A			P0641M00026	M28S	148	5029	0.03	NS5A	28		Agree
P0641M00026	na	W9	28	4947	M	T	3514	0.71	M28T		NS5A			P0641M00026	M28T	3596	5029	0.72	NS5A	28		Agree
P0641M00026	na	W9	30	4996	Q	R	856	0.17	Q30R		NS5A			P0641M00026	Q30R	852	4992	0.17	NS5A	30		Agree
P0641M00026	na	W9	316	5162	C	N	309	0.06	C316N		NS5B			P0641M00026	C316N	299	5152	0.06	NS5B	316		Agree
P0641M00026	na	W9	414	5043	M	T	2205	0.44	M414T		NS5B			P0641M00026	M414T	2246	5084	0.44	NS5B	414		Agree
P0641M00026	na	W9	556	4595	S	G	123	0.03	S556G		NS5B			P0641M00026	S556G	122	4594	0.03	NS5B	556		Agree
P0641M00027	na	W9	168	5000	D	A	1096	0.22	D168A		NS3			P0641M00027	D168A	1077	4992	0.22	NS3	168		Agree
P0641M00027	na	W9	168	5000	D	Y	2748	0.55	D168Y		NS3			P0641M00027	D168Y	2766	4992	0.55	NS3	168		Agree
P0641M00027	na	W9	28	5070	M	S	134	0.03	M28S		NS5A			P0641M00027	M28S	134	5160	0.03	NS5A	28		Agree
P0641M00027	na	W9	28	5070	M	T	3616	0.71	M28T		NS5A			P0641M00027	M28T	3706	5160	0.72	NS5A	28		Agree
P0641M00027	na	W9	30	5176	Q	R	907	0.18	Q30R		NS5A			P0641M00027	Q30R	900	5169	0.17	NS5A	30		Agree
P0641M00028	na	W9	168	4993	D	A	1076	0.22	D168A		NS3			P0641M00028	D168A	1058	4984	0.21	NS3	168		Agree
P0641M00028	na	W9	168	4993	D	Y	2828	0.57	D168Y		NS3			P0641M00028	D168Y	2847	4984	0.57	NS3	168		Agree
P0641M00028	na	W9	28	5003	M	S	147	0.03	M28S		NS5A			P0641M00028	M28S	146	5083	0.03	NS5A	28		Agree
P0641M00028	na	W9	28	5003	M	T	3545	0.71	M28T		NS5A			P0641M00028	M28T	3626	5083	0.71	NS5A	28		Agree
P0641M00028	na	W9	30	5072	Q	R	913	0.18	Q30R		NS5A			P0641M00028	Q30R	904	5063	0.18	NS5A	30		Agree
P0641M00029	na	W9	168	5041	D	A	1131	0.22	D168A		NS3			P0641M00029	D168A	1111	5034	0.22	NS3	168		Agree
P0641M00029	na	W9	168	5041	D	Y	2809	0.56	D168Y		NS3			P0641M00029	D168Y	2832	5034	0.56	NS3	168		Agree
P0641M00029	na	W9	28	5032	M	S	137	0.03	M28S		NS5A			P0641M00029	M28S	136	5110	0.03	NS5A	28		Agree
P0641M00029	na	W9	28	5032	M	T	3552	0.71	M28T		NS5A			P0641M00029	M28T	3631	5110	0.71	NS5A	28		Agree
P0641M00029	na	W9	30	5120	Q	R	916	0.18	Q30R		NS5A			P0641M00029	Q30R	910	5114	0.18	NS5A	30		Agree
P0641M00030	na	W9	168	5117	D	A	1138	0.22	D168A		NS3			P0641M00030	D168A	1118	5106	0.22	NS3	168		Agree
P0641M00030	na	W9	168	5117	D	Y	2814	0.55	D168Y		NS3			P0641M00030	D168Y	2830	5106	0.55	NS3	168		Agree
P0641M00030	na	W9	28	4981	M	S	144	0.03	M28S		NS5A			P0641M00030	M28S	144	5047	0.03	NS5A	28		Agree
P0641M00030	na	W9	28	4981	M	T	3525	0.71	M28T		NS5A			P0641M00030	M28T	3591	5047	0.71	NS5A	28		Agree
P0641M00030	na	W9	30	5039	Q	R	880	0.17	Q30R		NS5A			P0641M00030	Q30R	874	5033	0.17	NS5A	30		Agree
P0641M00031	na	W9	168	5164	D	A	1134	0.22	D168A		NS3			P0641M00031	D168A	1104	5150	0.21	NS3	168		Agree
P0641M00031	na	W9	168	5164	D	Y	2873	0.56	D168Y		NS3			P0641M00031	D168Y	2894	5150	0.56	NS3	168		Agree
P0641M00031	na	W9	28	5177	M	S	167	0.03	M28S		NS5A			P0641M00031	M28S	165	5255	0.03	NS5A	28		Agree
P0641M00031	na	W9	28	5177	M	T	3695	0.71	M28T		NS5A			P0641M00031	M28T	3775	5255	0.72	NS5A	28		Agree
P0641M00031	na	W9	30	5228	Q	R	884	0.17	Q30R		NS5A			P0641M00031	Q30R	882	5226	0.17	NS5A	30		Agree
P0641M00032	na	W9	168	5115	D	A	1131	0.22	D168A		NS3			P0641M00032	D168A	1104	5112	0.22	NS3	168		Agree
P0641M00032	na	W9	168	5115	D	Y	2834	0.55	D168Y		NS3			P0641M00032	D168Y	2860	5112	0.56	NS3	168		Agree
P0641M00032	na	W9	28	5051	M	S	151	0.03	M28S		NS5A			P0641M00032	M28S	150	5126	0.03	NS5A	28		Agree
P0641M00032	na	W9	28	5051	M	T	3553	0.7	M28T		NS5A			P0641M00032	M28T	3629	5126	0.71	NS5A	28		Agree
P0641M00032	na	W9	30	5107	Q	R	911	0.18	Q30R		NS5A			P0641M00032	Q30R	906	5102	0.18	NS5A	30		Agree
P0641M00033	na	W9	168	4974	D	A	1071	0.22	D168A		NS3			P0641M00033	D168A	1058	4975	0.21	NS3	168		Agree
P0641M00033	na	W9	168	4974	D	Y	2786	0.56	D168Y		NS3			P0641M00033	D168Y	2808	4975	0.56	NS3	168		Agree
P0641M00033	na	W9	28	4923	M	S	151	0.03	M28S		NS5A			P0641M00033	M28S	151	4997	0.03	NS5A	28		Agree
P0641M00033	na	W9	28	4923	M	T	3471	0.71	M28T		NS5A			P0641M00033	M28T	3545	4997	0.71	NS5A	28		Agree
P0641M00033	na	W9	30	4999	Q	R	900	0.18	Q30R		NS5A			P0641M00033	Q30R	898	4997	0.18	NS5A	30		Agree
P0641M00034	na	W9	168	5063	D	A	1152	0.23	D168A		NS3			P0641M00034	D168A	1129	5053	0.22	NS3	168		Agree
P0641M00034	na	W9	168	5063	D	Y	2802	0.55	D168Y		NS3			P0641M00034	D168Y	2821	5053	0.56	NS3	168		Agree
P0641M00034	na	W9	28	5076	M	S	162	0.03	M28S		NS5A			P0641M00034	M28S	160	5140	0.03	NS5A	28		Agree
P0641M00034	na	W9	28	5076	M	T	3558	0.7	M28T		NS5A			P0641M00034	M28T	3624	5140	0.71	NS5A	28		Agree
P0641M00034	na	W9	30	5126	Q	R	917	0.18	Q30R		NS5A			P0641M00034	Q30R	911	5120	0.18	NS5A	30		Agree
P0641M00035	na	W9	168	5030	D	A	1127	0.22	D168A		NS3			P0641M00035	D168A	1103	5020	0.22	NS3	168		Agree
P0641M00035	na	W9	168	5030	D	Y	2770	0.55	D168Y		NS3			P0641M00035	D168Y	2796	5020	0.56	NS3	168		Agree
P0641M00035	na	W9	28	4974	M	S	135	0.03	M28S		NS5A			P0641M00035	M28S	135	5040	0.03	NS5A	28		Agree
P0641M00035	na	W9	28	4974	M	T	3518	0.71	M28T		NS5A			P0641M00035	M28T	3584	5040	0.71	NS5A	28		Agree
P0641M00035	na	W9	30	5044	Q	R	881	0.17	Q30R		NS5A			P0641M00035	Q30R	877	5040	0.17	NS5A	30		Agree
P0641M00036	na	W9	168	5038	D	A	1095	0.22	D168A		NS3			P0641M00036	D168A	1075	5033	0.21	NS3	168		Agree
P0641M00036	na	W9	168	5038	D	Y	2813	0.56	D168Y		NS3			P0641M00036	D168Y	2833	5033	0.56	NS3	168		Agree
P0641M00036	na	W9	28	5004	M	S	173	0.03	M28S		NS5A			P0641M00036	M28S	172	5071	0.03	NS5A	28		Agree
P0641M00036	na	W9	28	5004	M	T	3486	0.7	M28T		NS5A			P0641M00036	M28T	3554	5071	0.7	NS5A	28		Agree
P0641M00036	na	W9	30	5039	Q	R	878	0.17	Q30R		NS5A			P0641M00036	Q30R	876	5037	0.17	NS5A	30		Agree

### Sheet: Baseline SampleReadGeneration 
	baseline sample read generation
mutation	percentage	reads needed	HIVE computation for 1/200th	New HIVE id
D168A	0.0005	16077	578094	580517	16077_reads_D168A
D168Y	0.011	353687	578099	580518	353687_reads_D168Y
M28T	0.01	321533	578104	580519	321533_reads_M28T
M28S	0.08	2572267	578109	580520	2572267_reads_M28S
Q30R	0.0008	25723	578172	580521	25723_reads_Q30R(corrected)
C316N	0	0
M414T	0.03	964600	578119	580522	578119_reads_M414T
S556G	0	0
reference	0.8677	27899447	578124	580523	27899447_reads_reference

### Sheet: TreatmentFSampleReadGeneration 
reference length	coverage needed	read length	bases needed	reads needed
9646	170000	300	1639820000	5.46607e+06
	week 9		step 1	num reads	step 2	numreads	step 3	numreads	step 4	numreads	step5	numreads	step6	numreads	step7	numreads	step8	numreads
mutation	percentage		presence	163982	presense	327964	presense	655928	presense	546607	presense	2405069	presense	929231	presense	327964	presense
D168A	0.22	1.20253e+06		1.20253e+06		1.20253e+06	D168A	546607	D168A	-0.333333		-0.333333		-0.333333		-0.333333		-0.333333
D168Y	0.56	3.061e+06		3.061e+06	D168Y	2.73303e+06		2.73303e+06		2.73303e+06	D168Y	327964		327964	D168Y	0.333333		0.333333
M28T	0.71	3.88091e+06		3.88091e+06		3.88091e+06		3.88091e+06	M28T	3.3343e+06	M28T	929231	M28T	0.333333		0.333333		0.333333
M28S	0.03	163982	M28S	0		0		0		0		0		0		0		0
Q30R	0.18	983892		983892	Q30R	655928	Q30R	0		0		0		0		0		0
C316N	0.06	327964		327964	C316N	0		0		0		0		0		0		0
M414T	0.44	2.40507e+06		2.40507e+06		2.40507e+06		2.40507e+06		2.40507e+06	M141T	0.333333		0.333333		0.333333		0.333333
S556G	0.03	163982	S556G	0		0		0		0		0		0		0		0
	step	num reads	objid for 1/34th	new obj ID
4823	1	163982	578182	580507	163982_M28S_S556G				Optimize presense of mutation in each step. Make sure that final numreads column = 0 and that number ref needed >= 0
9646	2	327964	578187	580516	327964_D168Y_Q30R_C316N				Strategize for fewer steps and simpler mutations (number of presense in column for all steps)
19292	3	655928	578192	580509	655928_D168A_Q30R
16076.7	4	546607	578197	580510	546607_D168A_M28T
70737.3	5	2405069	578202	580511	2405069_D168Y_M28T_M414T
27330.3	6	929231	578207	580512	929231_M28T
9646	7	327964	578208	580513	327964_D168Y
0	8	0		580514	109322_reference
	sum	5356745		number ref needed	objid for 1/34th
				109322	578217
